# Elamipretide (SS-31) Treatment Attenuates Age-Associated Post-Translational Modifications of Heart Proteins

**DOI:** 10.1101/2021.08.06.455402

**Authors:** Jeremy A. Whitson, Miguel Martín-Pérez, Tong Zhang, Matthew J. Gaffrey, Gennifer E. Merrihew, Eric Huang, Collin C. White, Terrance J. Kavanagh, Wei-Jun Qian, Matthew D. Campbell, Michael J. MacCoss, David J. Marcinek, Judit Villén, Peter S. Rabinovitch

## Abstract

It has been demonstrated that elamipretide (SS-31) rescues age-related functional deficits in the heart but the full set of mechanisms behind this have yet to be determined. We investigated the hypothesis that elamipretide influences post-translational modifications to heart proteins. The S-glutathionylation and phosphorylation proteomes of mouse hearts were analyzed using shotgun proteomics to assess the effects of aging on these post-translational modifications and the ability of the mitochondria-targeted drug elamipretide to reverse age-related changes. Aging led to an increase in oxidation of protein thiols demonstrated by increased S-glutathionylation of cysteine residues on proteins from Old (24 months old at the start of the study) mouse hearts compared to Young (5-6 months old). This shift in the oxidation state of the proteome was almost completely reversed by 8-weeks of treatment with elamipretide. Many of the significant changes that occurred were in proteins involved in mitochondrial or cardiac function. We also found changes in the mouse heart phosphoproteome that were associated with age, some of which were partially restored with elamipretide treatment. Parallel reaction monitoring of a subset of phosphorylation sites revealed that the unmodified peptide reporting for Myot S231 increased with age, but not its phosphorylated form and that both phosphorylated and unphosphorylated forms of the peptide covering cMyBP-C S307 increased, but that elamipretide treatment did not affect these changes. These results suggest that changes to thiol redox state and phosphorylation status are two ways in which age may affect mouse heart function, which can be restored by treatment with elamipretide.
