## Appendix 4 for "Elamipretide (SS-31) Treatment Attenuates Age-Associated Post-Translational Modifications of Heart Proteins"

### Sheet: Sample Information
Mouse ID	Tube	Batch	Filename
JW21-LB	1	2	03March2020-Loomis-JW-PRM-JW21-LB-tube1-batch2
JW21-LF	2	2	03March2020-Loomis-JW-PRM-JW21-LF-tube2-batch2
JW21-NP	3	1	03March2020-Loomis-JW-PRM-JW21-NP-tube3-batch1
JW22-LF	6	1	03March2020-Loomis-JW-PRM-JW22-LF-tube6-batch1
JW22-NP	7	2	03March2020-Loomis-JW-PRM-JW22-NP-tube7-batch2
JW22-R	8	2	03March2020-Loomis-JW-PRM-JW22-R-tube8-batch2
JW23-LF	9	2	03March2020-Loomis-JW-PRM-JW23-LF-tube9-batch2
JW23-NP	10	1	03March2020-Loomis-JW-PRM-JW23-NP-tube10-batch1
JW23-R	11	1	03March2020-Loomis-JW-PRM-JW23-R-tube11-batch1
JW24-LB	12	1	03March2020-Loomis-JW-PRM-JW24-LB-tube12-batch1
JW24-LF	13	1	03March2020-Loomis-JW-PRM-JW24-LF-tube13-batch1
JW24-NP	14	1	03March2020-Loomis-JW-PRM-JW24-NP-tube14-batch1
JW24-R	15	1	03March2020-Loomis-JW-PRM-JW24-R-tube15-batch1
JW25-LB	16	2	03March2020-Loomis-JW-PRM-JW25-LB-tube16-batch2
JW25-NP	18	1	03March2020-Loomis-JW-PRM-JW25-NP-tube18-batch1
JW25-R	19	1	03March2020-Loomis-JW-PRM-JW25-R-tube19-batch1
JW26-LF	21	2	03March2020-Loomis-JW-PRM-JW26-LF-tube21-batch2
JW26-R	23	2	03March2020-Loomis-JW-PRM-JW26-R-tube23-batch2
JW27-LB	24	1	03March2020-Loomis-JW-PRM-JW27-LB-tube24-batch1
JW28-LB	28	1	03March2020-Loomis-JW-PRM-JW28-LB-tube28-batch1
JW29-NP	33	1	03March2020-Loomis-JW-PRM-JW29-NP-tube33-batch1
JW29-R	34	1	03March2020-Loomis-JW-PRM-JW29-R-tube34-batch1
JW31-NP	36	1	03March2020-Loomis-JW-PRM-JW31-NP-tube36-batch1
JW32-LF	62	1	03March2020-Loomis-JW-PRM-JW32-LF-tube62-batch1
JW32-NP	51	2	03March2020-Loomis-JW-PRM-JW32-NP-tube51-batch2
JW33-LF	63	2	03March2020-Loomis-JW-PRM-JW33-LF-tube63-batch2
JW33-RF	50	2	03March2020-Loomis-JW-PRM-JW33-RF-tube50-batch2
JW34-LB	56	2	03March2020-Loomis-JW-PRM-JW34-LB-tube56-batch2
JW34-LF	67	2	03March2020-Loomis-JW-PRM-JW34-LF-tube67-batch2
JW35-LB	52	2	03March2020-Loomis-JW-PRM-JW35-LB-tube52-batch2
JW35-LF	72	1	03March2020-Loomis-JW-PRM-JW35-LF-tube72-batch1
JW35-NP	47	2	03March2020-Loomis-JW-PRM-JW35-NP-tube47-batch2
JW35-RB	65	1	03March2020-Loomis-JW-PRM-JW35-RB-tube65-batch1
JW35-RF	49	2	03March2020-Loomis-JW-PRM-JW35-RF-tube49-batch2
JW36-LB	66	2	03March2020-Loomis-JW-PRM-JW36-LB-tube66-batch2
JW36-NP	69	1	03March2020-Loomis-JW-PRM-JW36-NP-tube69-batch1
JW36-RF	71	1	03March2020-Loomis-JW-PRM-JW36-RF-tube71-batch1
JW37-LF	64	2	03March2020-Loomis-JW-PRM-JW37-LF-tube64-batch2
JW37-NP	70	1	03March2020-Loomis-JW-PRM-JW37-NP-tube70-batch1
JW39-LF	74	2	03March2020-Loomis-JW-PRM-JW39-LF-tube74-batch2
JW39-RB	58	2	03March2020-Loomis-JW-PRM-JW39-RB-tube58-batch2
JW39-RF	59	2	03March2020-Loomis-JW-PRM-JW39-RF-tube59-batch2
JW40-LF	53	2	03March2020-Loomis-JW-PRM-JW40-LF-tube53-batch2
MS-YM4	41	1	03March2020-Loomis-JW-PRM-MS-YM4-tube41-batch1
MS-YM5	42	1	03March2020-Loomis-JW-PRM-MS-YM5-tube42-batch1
MS-YM6	43	2	03March2020-Loomis-JW-PRM-MS-YM6-tube43-batch2
MS-YM7	44	2	03March2020-Loomis-JW-PRM-MS-YM7-tube44-batch2
MS-YM8	45	2	03March2020-Loomis-JW-PRM-MS-YM8-tube45-batch2
pool	STD 1	1	03March2020-Loomis-JW-PRM-pool-1-tubeSTD 1-batch1
pool	STD 2	2	03March2020-Loomis-JW-PRM-pool-2-tubeSTD 2-batch2

### Sheet: Peptide Inclusion
Protein	Uniprot Accession	Peptide	m/z	Charge State	Organism
TITIN	A2ASS6	EQANLFSEWLR	696.849	2	MOUSE
TITIN	A2ASS6	EQANLFS[+79.966331]EWLR	736.832	2	MOUSE
TITIN	A2ASS6	RRSLSPTYIELMRPVSELIR	1208.68	2	MOUSE
TITIN	A2ASS6	RRS[+79.966331]LSPTYIELMRPVSELIR	1248.66	2	MOUSE
ACON	Q99KI0	VDVSPTSQR	494.757	2	MOUSE
ACON	Q99KI0	VDVS[+79.966331]PTSQR	534.74	2	MOUSE
ACTN2	Q9JI91	VIQSYSIR	483.274	2	MOUSE
ACTN2	Q9JI91	VIQSYS[+79.966331]IR	523.258	2	MOUSE
FETUA	P29699	VMHTQC[+57.021464]HSTPDSAEDVRK	1049.48	2	MOUSE
FETUA	P29699	VMHTQC[+57.021464]HSTPDS[+79.966331]AEDVRK	1089.46	2	MOUSE
A0A0A6YXW8	A0A0A6YXW8	YGYTHLSTGDLLR	748.381	2	MOUSE
A0A0A6YXW8	A0A0A6YXW8	YGYTHLS[+79.966331]TGDLLR	788.364	2	MOUSE
BAG3	Q9JLV1	VSSAPIPC[+57.021464]PSPSPAPSAVPSPPK	1114.08	2	MOUSE
BAG3	Q9JLV1	VSSAPIPC[+57.021464]PSPS[+79.966331]PAPSAVPSPPK	1154.06	2	MOUSE
BAG3	Q9JLV1	VSSAPIPC[+57.021464]PSPSPAPSAVPSPPKNVAAEQK	1484.27	2	MOUSE
BAG3	Q9JLV1	VSSAPIPC[+57.021464]PSPSPAPSAVPS[+79.966331]PPKNVAAEQK	1524.25	2	MOUSE
ODBA	P50136	IGHHSTSDDSSAYRSVDEVNYWDKQDHPISR	1801.32	2	MOUSE
ODBA	P50136	IGHHS[+79.966331]TSDDSSAYRS[+79.966331]VDEVNYWDKQDHPISR	1881.29	2	MOUSE
KCRM	P07310	RGTGGVDTAAVGAVFDISNADR	1075.04	2	MOUSE
KCRM	P07310	RGT[+79.966331]GGVDTAAVGAVFDISNADR	1115.02	2	MOUSE
DESP	E9Q557	AESGPDLRYEMTYSGGGGGGGGGGGGGTSR	1352.59	2	MOUSE
DESP	E9Q557	AES[+79.966331]GPDLRYEMTYSGGGGGGGGGGGGGTSR	1392.57	2	MOUSE
HSPB6	Q5EBG6	RASAPLPGFSAPGR	692.378	2	MOUSE
HSPB6	Q5EBG6	RAS[+79.966331]APLPGFSAPGR	732.361	2	MOUSE
MFF	Q6PCP5	NDSIVTPSPPQAR	691.357	2	MOUSE
MFF	Q6PCP5	NDS[+79.966331]IVTPSPPQAR	731.34	2	MOUSE
MYPC3	O70468	C[+57.021464]EVSTKDK	483.732	2	MOUSE
MYPC3	O70468	C[+57.021464]EVS[+79.966331]TKDK	523.715	2	MOUSE
MYPC3	O70468	RDSKLEAPAEEDVWEILR	1078.55	2	MOUSE
MYPC3	O70468	RDS[+79.966331]KLEAPAEEDVWEILR	1118.54	2	MOUSE
MYOTI	Q9JIF9	SSSRAEANDQDAIQEK	874.906	2	MOUSE
MYOTI	Q9JIF9	SSS[+79.966331]RAEANDQDAIQEK	914.889	2	MOUSE
MYPN	Q5DTJ9	IPEPSSPIKEPPPVLAKPK	1012.59	2	MOUSE
MYPN	Q5DTJ9	IPEPS[+79.966331]SPIKEPPPVLAKPK	1052.58	2	MOUSE
PERM1	Q149B8	APHSPESPGHSDNPQSSPDSLEASPR	1342.1	2	MOUSE
PERM1	Q149B8	APHSPESPGHS[+79.966331]DNPQSSPDSLEASPR	1382.09	2	MOUSE
PPLA	P61014	RASTIEMPQQAR	694.359	2	MOUSE
PPLA	P61014	RAS[+79.966331]T[+79.966331]IEMPQQAR	774.325	2	MOUSE
MYPT2	Q8BG95	KTGSHNMLSEVANSR	815.902	2	MOUSE
MYPT2	Q8BG95	KT[+79.966331]GSHNMLSEVANSR	855.885	2	MOUSE
PPR3A	Q99MR9	ATFKPGFSPQPSR	710.373	2	MOUSE
PPR3A	Q99MR9	ATFKPGFS[+79.966331]PQPSR	750.356	2	MOUSE
AAPK1	Q5EG47	SGTATPQR	409.212	2	MOUSE
AAPK1	Q5EG47	SGT[+79.966331]ATPQR	449.195	2	MOUSE
AAPK1	Q5EG47	SGSISNYR	442.217	2	MOUSE
AAPK1	Q5EG47	S[+79.966331]GS[+79.966331]ISNYR	522.183	2	MOUSE
CPZIP	Q3UZA1	VKSSPLIEK	500.805	2	MOUSE
CPZIP	Q3UZA1	VKSS[+79.966331]PLIEK	540.789	2	MOUSE
RTN2	O70622	AKIPGTGTLAPTASVSGSK	871.986	2	MOUSE
RTN2	O70622	AKIPGTGTLAPTAS[+79.966331]VSGSK	911.969	2	MOUSE
RYR2	E9Q401	GRLLSLVEK	507.819	2	MOUSE
RYR2	E9Q401	GRLLS[+79.966331]LVEK	547.802	2	MOUSE
RYR2	E9Q401	LLSLVEKVTYLKK	767.484	2	MOUSE
RYR2	E9Q401	LLS[+79.966331]LVEKVTYLKK	807.468	2	MOUSE
SGK1	Q9WVC6	EAAEAFLGFSYAPPVDSFL	1015.99	2	MOUSE
SGK1	Q9WVC6	EAAEAFLGFS[+79.966331]YAPPVDS[+79.966331]FL	1095.96	2	MOUSE
SPEG	Q62407	LEKMPSIPEEPEHGDLER	1053.51	2	MOUSE
SPEG	Q62407	LEKMPS[+79.966331]IPEEPEHGDLER	1093.5	2	MOUSE
SYP2L	Q9BWB1	TPPPMAPKTPPPTTPK	829.453	2	MOUSE
SYP2L	Q9BWB1	TPPPMAPKT[+79.966331]PPPTTPK	869.436	2	MOUSE
SYP2L	Q9BWB1	YVVEATSGSSLNPGLRPRSPSPTPSLPPSWK	1632.85	2	MOUSE
SYP2L	Q9BWB1	YVVEATSGSSLNPGLRPRS[+79.966331]PSPTPSLPPSWK	1672.84	2	MOUSE
TNNI3	P48787	MADESSDAAGEPQPAPAPVR	998.457	2	MOUSE
TNNI3	P48787	MADES[+79.966331]S[+79.966331]DAAGEPQPAPAPVR	1078.42	2	MOUSE
TNNI3	P48787	RRSSANYR	505.268	2	MOUSE
TNNI3	P48787	RRS[+79.966331]S[+79.966331]ANYR	585.234	2	MOUSE
TNNI3	P48787	KSKISASR	438.767	2	MOUSE
TNNI3	P48787	KSKIS[+79.966331]AS[+79.966331]R	518.733	2	MOUSE
TNNI3	P48787	VRISADAMMQALLGTR	866.963	2	MOUSE
TNNI3	P48787	VRIS[+79.966331]ADAMMQALLGTR	906.947	2	MOUSE
QCR6	P99028	VSSRSQTEEDC[+57.021464]TEELFDFLHAR	1328.6	2	MOUSE
QCR6	P99028	VS[+79.966331]SRSQTEEDC[+57.021464]TEELFDFLHAR	1368.58	2	MOUSE
XIRP1	O70373	LGSRPSIQEQSPLELR	905.495	2	MOUSE
XIRP1	O70373	LGSRPS[+79.966331]IQEQSPLELR	945.478	2	MOUSE
ANCHR	Q9DAZ9	VTLQDYHLPDSDEDEETAIQR	1237.57	2	MOUSE
ANCHR	Q9DAZ9	VTLQDYHLPDS[+79.966331]DEDEETAIQR	1277.55	2	MOUSE
ENO1	P00924	NVNDVIAPAFVK	643.859	2	YEAST
ENO1	P00924	AVDDFLISLDGTANK	789.904	2	YEAST
ENO1	P00924	LGANAILGVSLAASR	706.915	2	YEAST
ENO1	P00924	AADALLLK	407.755	2	YEAST
ENO1	P00924	VNQIGTLSESIK	644.859	2	YEAST
